# Developmental regulators enable rapid and efficient soybean transformation and CRISPR-mediated genome editing

**DOI:** 10.1101/2025.03.03.641322

**Authors:** Anshu Alok, Vidhya Raman, Leonidas D’Agostino, Arjun Ojha Kshetry, Krishan Mohan Rai, Chunfang Wang, Samatha Gunapati, Robert M. Stupar, Gunvant B. Patil, Feng Zhang

## Abstract

Soybean transformation remains challenging and has not kept pace with the rapid advancement of genetic engineering technologies due to low efficiency, lengthy timelines, and genotype dependency. Here, we developed a streamlined transformation method by leveraging developmental regulators (DRs) to promote *de novo* shoot regeneration directly from growing soybean plants. By evaluating multiple DR combinations, our results showed that co-expression of *WUSCHEL2* (*WUS2*) and isopentenyltransferase (*IPT*) achieved higher transformation efficiencies (15.2% to 22.3%) in Williams 82 and Bert varieties than individual DRs without requiring exogenous hormones or selection agents. Moreover, this method produces heritable transgenic events within 9-11 weeks and successfully delivers CRISPR-Cas9 components, generating heritable mutations with 20% efficiency. The temporal transcriptomic and gene regulatory network analyses revealed that *WUS2*/*IPT* synergistically modulates stress responses and activates developmental pathways, orchestrating a transition from initial stress adaptation to regenerative programming. Together, our findings demonstrate that this DR-enabled approach significantly enhances soybean transformation efficiency, reduces tissue culture requirements, and offers a promising genome editing platform for soybean improvement.
