## Supplementary material for "Developmental regulators enable rapid and efficient soybean transformation and CRISPR-mediated genome editing": Table S2

### Sheet: Sheet1
	Table S2. List of oligo sequences.
	Primer	Sequences (5’ to 3’)	Function
	P34allergen/lectin-F	TCGTTCCATATTGGACCTTG	Forward primer to amplify the target site at P34 (Fig 2B)
	P34allergen/lectin-R	CTGTTTATTTTAAGATAGAAGGAGTGG	Reverse primer to amplify the target site at P34 (Fig 2B)
	AtUbi10-F	TGATTAACAGGAATGGATCATGCGACCC	Forward primer to amplify the Ruby reporter gene (Fig 2B; Sup. Fig2B)
	RUBY-R	GAGCAGATGCACGGCGGTAATCTTG	Reverse primer to amplify the Ruby reporter gene (Fig 2B; Sup. Fig2B)
	Bar-F	aatctcggtgacgggcaggaccg	Forward primer to amplify the Bar gene (Fig 2B)
	Bar-R	atgagcccagaacgacgcccg	Reverse primer to amplify the Bar gene (Fig 2B)
	IPT-F	agccaagcaagctcacgaaaggctg	Forward primer to amplify the IPT gene (Sup. Fig 2A)
	WUS-F	ggggtgggttggtgtggacccatat	Forward primer to amplify the Wus gene (Sup. Fig 2A)
	OcsT-R	tcatgcgatcataggcgtctcgcata	Forward primer to amplify the Wus or IPT gene (Sup. Fig 2A)
