## Supplementary material for "Developmental regulators enable rapid and efficient soybean transformation and CRISPR-mediated genome editing": Table S1

### Sheet: Sheet1
	Supplementary Table 1. Medium composition for soybean transformation
	Medium name	Compositions
	Germination medium	Sucrose 5g/L, Agar (Sigma, Cat No. A1296) 6g/L
	Co-cultivation medium	Gamborg B-5 Basal Medium (PhytoTech Labs, Cat No. G398) 0.321 g/L; MES (PhytoTech Labs, Cat No. M825) 4.265 g/L; Sucrose 30 g/L; pH 5.4; After autoclave add L-Cysteine (PhytoTech Labs, Cat No. C204) 400 mg/L; DTT (PhytoTech Labs, Cat No. D259) 154 mg/L; Acetosyringone (PhytoTech Labs, Cat No. A104) 40 mg/L.
	Growth medium I*	Rugini Olive Medium (PhytoTech Labs Cat No. R7100) 4.05 g/L; Sucrose 30 g/L; Agar 6g/L ; pH 5.7; After Autoclave add Cefotaxime (PhytoTech Labs, Cat No. C537) 200 mg/L; Timentin (PhytoTech Labs Cat No. T767) 100mg/L
	Growth medium II*	Gamborg Basal Salt Mixture (PhytoTech Labs, Cat No. G768) 3.1 g/L; Sucrose 20 g/L; MES (PhytoTech Labs, Cat No. M825) 0.586 g/L; Agar 6 g/L; pH 5.6; After Autoclave add Cefotaxime (PhytoTech Labs, Cat No. C537) 200 mg/L; Timentin (PhytoTech Labs Cat No. T767) 100mg/L
	Note: * growth medium I and II were modified based on Cho et al., 2022. https://doi.org/10.1111/pbi.13777
